# SARS-CoV-2 Spike Glycoprotein and ACE2 interaction reveals modulation of viral entry in wild and domestic animals

**DOI:** 10.1101/2020.05.08.084327

**Authors:** Manas Ranjan Praharaj, Priyanka Garg, Veerbhan Kesarwani, Neelam A Topno, Raja Ishaq Nabi Khan, Shailesh Sharma, Manjit Panigrahi, B P Mishra, Bina Mishra, G Sai kumar, Ravi Kumar Gandham, Raj Kumar Singh, Subeer Majumdar, Trilochan Mohapatra

## Abstract

**Background:** SARS-CoV-2 is a viral pathogen causing life-threatening disease in human. Interaction between spike protein of SARS-CoV-2 and ACE2 receptor on the cells is a potential factor in the infectivity of a host. The interaction of SARS-CoV-2 spike receptor-binding domain with its receptor - ACE2, in different hosts was evaluated to understand and predict viral entry. The protein and nucleotide sequences of ACE2 were initially compared across different species to identify key differences among them. The ACE2 receptor of various species was homology modeled (6LZG, 6M0J, and 6VW1 as a reference), and its binding ability to the spike ACE2 binding domain of SARS-CoV-2 was assessed. Initially, the spike binding parameters of ACE2 of known infected and uninfected species were compared with each Order (of animals) as a group. Finally, a logistic regression model vis-a-vis the spike binding parameters of ACE2 (considering data against 6LZG and 6M0J) was constructed to predict the probability of viral entry in different hosts.

**Results:** Phylogeny and alignment comparison did not lead to any meaningful conclusion on viral entry in different hosts. Out of several spike binding parameters of ACE2, a significant difference between the known infected and uninfected species was observed for six parameters. However, these parameters did not specifically categorize the Orders (of animals) into infected or uninfected. The logistic regression model constructed revealed that in the mammalian class, most of the species of Carnivores, Artiodactyls, Perissodactyls, Pholidota, and Primates had high probability of viral entry. However, among the primates, African Elephant had low probability of viral entry. Among rodents, hamsters were highly probable for viral entry with rats and mice having a medium to low probability. Rabbits have a high probability of viral entry. In Birds, ducks have a very low probability, while chickens seemed to have medium probability and turkey showed the highest probability of viral entry.

**Conclusions:** Most of the species considered in this study showed high probability of viral entry. This study would prompt us to closely follow certain species of animals for determining pathogenic insult by SARS-CoV-2 and for determining their ability to act as a carrier and/or disseminator.
