## Supplementary Table 4 for "SARS-CoV-2 Spike Glycoprotein and ACE2 interaction reveals modulation of viral entry in wild and domestic animals"

### Sheet: 6M0J
	SWISS-MODEL					SAVES
Organism	GMQE	QMEAN	Seq Similarity	Coverage	Seq Identity	VERIFY 3D(%)	ERRAT	PROVE(%)	PROCHECK (Ramachandran plot-core %)
Alligator_sinensis	0.69	-0.57	0.53	0.74	0.6948	92.93	98.9691	3.5	94.5
Anas_platyrhynchos	0.69	-0.91	0.53	0.74	0.7059	97.32	99.3174	3.6	94.4
Aquila chrysaetos chrysaetos	0.69	-0.37	0.53	0.73	0.7071	98.99	98.6231	3.4	95.2
Bison bison bison	0.92	-0.10	0.56	0.96	0.8111	91.28	97.4684	3.1	93.9
Bos_indicus	0.72	-0.17	0.57	0.73	0.8255	96.64	98.4456	2.9	95.2
Bos_indicus x Bos_taurus	0.72	-0.18	0.57	0.73	0.8272	96.48	98.6183	2.9	95.6
Bos_taurus	0.72	-0.18	0.57	0.73	0.8272	96.48	98.6183	2.9	95.6
Bubalus_bubalis	0.73	-0.24	0.57	0.74	0.8272	97.65	98.6183	2.9	95.6
Camelus_bactrianus	0.73	-0.16	0.57	0.74	0.8325	93.13	98.791	2.9	95.1
Camelus_dromedarius	0.73	-0.16	0.57	0.74	0.8325	93.13	98.791	2.9	95.1
Canis_lupus familiaris	0.72	-0.17	0.58	0.74	0.8468	98.99	97.9381	3.1	95.3
Capra_hircus	0.73	0.11	0.57	0.74	0.8305	97.99	98.791	0	95.4
Chelonia_mydas	0.68	-0.64	0.53	0.73	0.7061	94.13	97.089	3.2	94.4
Chrysemys picta bellii	0.67	-0.76	0.52	0.72	0.6998	93.27	97.2414	0	94.2
Cricetulus_griseus	0.73	0.30	0.58	0.74	0.866	95.81	97.4182	2.9	95.3
Crocodylus_porosus	0.69	-0.46	0.53	0.74	0.6965	96.46	98.9673	3.5	94.3
Desmodus_rotundus	0.72	-0.1	0.57	0.73	0.8136	93.75	98.0903	0	95.1
Eptesicus_fuscus	0.73	-0.13	0.57	0.73	0.8104	95.69	97.6109	0	95
Equus_asinus	0.72	-0.47	0.58	0.73	0.8624	96.52	97.1223	2.8	95.7
Equus_caballus	0.73	0.04	0.59	0.74	0.8744	97.49	98.4456	2.9	95.9
Felis_catus	0.73	0.03	0.58	0.74	0.8559	99	98.2847	3	95
Gallus_gallus	0.69	-1.22	0.53	0.74	0.7025	93.12	99.1482	3.5	94.8
Haliaeetus albicilla	0.82	-0.44	0.53	0.94	0.7107	98.48	98.9619	3.6	95.2
Homo_sapiens	0.74	0.25	0.63	0.74	1	94.14	98.4483	2.6	95.3
Lontra_canadensis	0.73	-0.32	0.58	0.74	0.8384	96.3	98.2729	3.6	95.3
Loxodonta africana	0.73	0.10	0.57	0.74	0.819	97.29	98.7826	3.2	95.4
Macaca_fascicularis	0.74	0.48	0.62	0.74	0.9698	94.64	98.4483	0	95.3
Macaca_mulatta	0.74	0.33	0.62	0.74	0.9665	96.65	98.4509	2.5	95.9
Macaca_nemestrina	0.74	0.48	0.62	0.74	0.9715	94.64	98.4483	0	95.3
Manis_javanica	0.73	0.18	0.58	0.74	0.854	98.3	97.4093	0	95.7
Meleagris_gallopavo (Model 2)	0.59	-2.88	0.51	0.68	0.6672	88.98	91.1184	3.8	89.9
Mus_musculus	0.73	0.18	0.58	0.74	0.8425	98.16	97.9417	2.8	95.3
Mustela_putorius_furo	0.73	-0.23	0.58	0.74	0.8367	96.97	98.6159	3.7	95.7
Myotis_brandtii	0.71	-0.4	0.57	0.72	0.8128	98.52	95.6007	2.9	94.5
Ochotona princeps	0.73	0.04	0.58	0.74	0.8526	96.98	98.1002	2.8	95.2
Oryctolagus_cuniculus	0.73	0.31	0.59	0.74	0.871	97.65	98.0969	2.8	95
Ovis_aries	0.73	0.03	0.57	0.74	0.8289	97.99	98.6183	0	95.4
Pan_troglodytes	0.74	0.22	0.63	0.74	0.995	94.14	98.2759	2.6	95.5
Panthera tigris altaica	0.73	0.04	0.58	0.75	0.8643	98.83	98.1067	2.8	95.7
Papio_anubis	0.74	0.48	0.62	0.74	0.9698	94.47	98.4483	0	95.3
Pelodiscus sinensis	0.69	-0.89	0.53	0.74	0.7121	98.32	99.1409	3.7	94.4
Phyllostomus_discolor	0.73	0.03	0.57	0.73	0.8203	97.97	98.4321	3.3	94.9
Pteropus alecto	0.73	0.05	0.57	0.74	0.8107	97.65	98.4429	0	95.7
Rattus_norvegicus	0.73	0.06	0.58	0.74	0.8425	98.99	99.1379	3.1	95
Rhinolophus_ferrumequinum	0.73	0.11	0.56	0.74	0.7973	97.15	98.6183	3.2	95.5
Rousettus_aegyptiacus	0.72	0.16	0.56	0.74	0.7852	97.48	99.3162	3.5	95.5
Sus_scrofa	0.73	-0.02	0.57	0.74	0.8275	97.32	98.6159	0	94.9
Vulpes_vulpes	0.73	-0.13	0.58	0.74	0.8502	98.99	97.7663	3.1	95.1

### Sheet: 6LZG
	SWISS-MODEL					SAVES
Organism	Seq Identity	Seq Similarity	Coverage	GMQE	QMEAN	VERIFY	ERRAT	PROVE	PROCHECK
Alligator_sinensis	0.6948	0.53	0.74	0.69	-0.52	0.9343	98.9673	0.035	0.947
Anas_platyrhynchos	0.7071	0.53	0.74	0.69	-1.06	0.963	97.9487	0.035	0.935
Aquila chrysaetos chrysaetos	0.7071	0.53	0.73	0.64	-0.57	0.9681	97.582	0.036	0.948
Bison bison bison	0.8111	0.56	0.96	0.9	-0.79	0.891	97.9899	0.029	0.933
Bos_indicus	0.8252	0.57	0.73	0.72	-0.47	0.9899	98.8014	0.031	0.941
Bos_indicus x Bos_taurus	0.8269	0.57	0.73	0.72	-0.45	0.9899	98.8014	0.031	0.941
Bos_taurus	0.8269	0.57	0.73	0.72	-0.45	0.9899	98.8014	0.031	0.941
Bubalus_bubalis	0.8269	0.57	0.74	0.73	-0.45	0.9866	98.8014	0.031	0.941
Camelus_bactrianus	0.8322	0.57	0.74	0.73	-0.11	0.9581	98.6278	0.031	0.948
Camelus_dromedarius	0.8322	0.57	0.74	0.73	-0.11	0.9581	98.6278	0.031	0.948
Canis_lupus familiaris	0.8465	0.58	0.74	0.72	-0.25	0.9865	98.9691	0.031	0.94
Capra_hircus	0.8303	0.57	0.74	0.72	-0.25	0.9882	98.8014	0.032	0.944
Chelonia_mydas	0.7061	0.53	0.73	0.67	-0.98	0.9564	96.4041	0.034	0.941
Chrysemys picta bellii	0.701	0.53	0.71	0.67	-0.88	0.9612	98.2818	0.034	0.94
Cricetulus_griseus	0.8658	0.58	0.74	0.73	0.33	0.9463	99.1453	0.03	0.944
Crocodylus_porosus	0.6965	0.53	0.74	0.69	-0.62	0.9411	98.6254	0.035	0.949
Desmodus_rotundus	0.8136	0.57	0.73	0.73	-0.19	0.9307	97.5862	0.033	0.94
Eptesicus_fuscus	0.8101	0.57	0.73	0.72	-0.12	0.9701	97.619	0.033	0.954
Equus_asinus	0.8621	0.58	0.73	0.71	-0.39	0.946	96.2766	0.027	0.947
Equus_caballus	0.8742	0.59	0.74	0.73	0	0.9698	98.6301	0.029	0.949
Felis_catus	0.8557	0.58	0.74	0.72	-0.12	0.99	98.6395	0.031	0.95
Gallus_gallus	0.702	0.53	0.74	0.69	-0.76	0.963	95.7045	0.037	0.943
Haliaeetus albicilla	0.7107	0.53	0.94	0.78	-0.24	0.9713	97.5694	0.036	0.946
Homo_sapiens	1	0.63	0.74	0.74	0.18	0.9446	99.4863	0.026	0.948
Lontra_canadensis	0.8381	0.58	0.74	0.73	0.03	0.9612	98.4536	0.034	0.944
Loxodonta africana	0.819	0.57	0.74	0.73	0.05	0.9509	98.7889	0.03	0.949
Macaca_fascicularis	0.9698	0.62	0.74	0.73	0.33	0.9497	99.4863	0.027	0.951
Macaca_mulatta	0.9664	0.62	0.74	0.73	0.21	0.9664	99.3151	0.027	0.949
Macaca_nemestrina	0.9715	0.62	0.74	0.73	0.31	0.948	99.4863	0.027	0.95
Manis_javanica	0.854	0.58	0.74	0.72	0.04	0.9631	98.8014	0.028	0.944
Meleagris_gallopavo	0.6672	0.51	0.68	0.6	-2.96	0.9339	91.8567	0.041	0.905
Mus_musculus	0.8423	0.58	0.74	0.73	0.08	0.9815	98.8034	0.029	0.944
Mustela_putorius_furo	0.8364	0.58	0.74	0.73	-0.05	0.9696	98.2847	0.034	0.942
Myotis_brandtii	0.8142	0.57	0.72	0.71	-0.49	0.9835	93.8023	0.028	0.93
Ochotona princeps	0.8523	0.58	0.74	0.72	-0.25	0.9362	99.4854	0.029	0.946
Oryctolagus_cuniculus	0.8708	0.59	0.74	0.73	0.28	0.9664	99.1468	0.03	0.948
Ovis_aries	0.8286	0.57	0.74	0.73	0.02	0.9866	98.1132	0.031	0.948
Pan_troglodytes	0.995	0.63	0.74	0.74	0.18	0.9446	99.4863	0.026	0.948
Panthera tigris altaica	0.8641	0.58	0.75	0.73	0.03	0.995	98.8055	0.031	0.946
Papio_anubis	0.9698	0.62	0.74	0.74	0.32	0.948	99.315	0.027	0.95
Pelodiscus sinensis	0.7121	0.53	0.74	0.69	-0.9	0.9798	98.2818	0.035	0.939
Phyllostomus_discolor	0.8203	0.57	0.73	0.72	-0.08	0.9932	98.6159	0.031	0.947
Pteropus alecto	0.8104	0.57	0.74	0.73	0.19	0.9715	99.1424	0.031	0.946
Rattus_norvegicus	0.8423	0.58	0.74	0.73	0.08	0.9698	99.1438	0.031	0.948
Rhinolophus_ferrumequinum	0.797	0.56	0.74	0.72	0.06	0.9815	98.2906	0.033	0.942
Rousettus_aegyptiacus	0.7852	0.56	0.74	0.72	0.16	0.9849	99.1424	0.036	0.942
Sus_scrofa	0.8272	0.57	0.74	0.73	-0.07	0.9446	98.2906	0.033	0.947
Vulpes_vulpes	0.8499	0.58	0.74	0.72	-0.14	0.968	98.9691	0.031	0.94

### Sheet: 6VW1
	SWISS-MODEL					SAVES
Organism	sequence similarity	Coverage	GMQE	QMEAN	Seq Identity	VERIFY	ERRAT	PROVE	PROCHECK
Alligator_sinensis	0.53	0.74	0.69	-0.71	0.6948	0.9596	97.5945	0.041	0.926
Anas_platyrhynchos	0.53	0.74	0.69	-0.6	0.7071	0.9882	98.1132	0.039	0.938
Aquila_chrysaetos_chrysaetos	0.53	0.73	0.64	-0.7	0.7071	0.9849	98.1197	0.041	0.935
Bison_bison_bison	0.56	0.96	0.9	-0.37	0.8111	0.8935	98.2456	0.033	0.922
Bos_indicus	0.57	0.73	0.72	-0.31	0.8252	0.9782	97.9346	0.034	0.933
Bos_indicus_x_Bos_taurus	0.57	0.73	0.72	-0.28	0.8269	0.9782	97.9346	0.034	0.933
Bos_taurus	0.57	0.73	0.72	-0.28	0.8269	0.9782	97.9346	0.034	0.933
Bubalus_bubalis	0.57	0.74	0.73	-0.3	0.8269	0.9899	97.9346	0.033	0.933
Camelus_bactrianus	0.57	0.74	0.73	-0.26	0.8322	0.9866	98.6231	0.035	0.934
Camelus_dromedarius	0.57	0.74	0.73	-0.26	0.8322	0.9866	98.6231	0.035	0.934
Canis_lupus_familiaris	0.58	0.74	0.72	-0.41	0.8465	1	99.1424	0.03	0.94
Capra_hircus	0.57	0.74	0.72	-0.16	0.8303	0.9798	98.2788	0.034	0.935
Chelonia_mydas	0.53	0.73	0.67	-1.1	0.7061	0.9782	97.9522	0.038	0.931
Chrysemys_picta_bellii	0.53	0.71	0.67	-1.27	0.701	0.9933	97.9452	0.037	0.927
Cricetulus_griseus	0.58	0.74	0.73	0.42	0.8658	0.9916	98.7952	0.036	0.931
Crocodylus_porosus	0.53	0.74	0.68	-0.98	0.6965	0.9596	98.11	0.04	0.93
Desmodus_rotundus	0.57	0.73	0.73	-0.23	0.8136	0.9426	99.654	0.04	0.923
Eptesicus_fuscus	0.57	0.73	0.72	-0.26	0.8101	0.9767	97.6231	0.035	0.929
Equus_asinus	0.58	0.73	0.71	-0.6	0.8621	0.9617	96.6192	0.036	0.942
Equus_caballus	0.59	0.74	0.73	-0.23	0.8742	0.9849	98.2906	0.034	0.938
Felis_catus	0.58	0.74	0.72	-0.26	0.8557	0.9983	98.9744	0.034	0.942
Gallus_gallus	0.53	0.74	0.69	-0.76	0.702	0.9832	97.6068	0.041	0.941
Haliaeetus_albicilla	0.53	0.94	0.78	-0.54	0.7107	0.9797	98.2818	0.042	0.937
Homo_sapiens	0.63	0.74	0.74	-0.05	1	0.9842	99.2759	0.035	0.94
Lontra_canadensis	0.58	0.74	0.73	0.02	0.8381	0.973	99.1334	0.037	0.929
Loxodonta_africana	0.57	0.74	0.73	0.21	0.819	0.9814	99.3056	0.035	0.941
Macaca_fascicularis	0.62	0.74	0.73	0.24	0.9698	0.9815	99.1349	0.033	0.933
Macaca_mulatta	0.62	0.74	0.73	0.18	0.9664	0.9815	99.1349	0.033	0.933
Macaca_nemestrina	0.62	0.74	0.73	0.25	0.9715	0.9815	99.308	0.033	0.933
Manis_javanica	0.58	0.74	0.72	0.03	0.854	0.9866	98.7952	0.033	0.936
Meleagris_gallopavo	0.51	0.68	0.6	-2.71	0.6672	0.9228	91.8567	0.044	0.898
Mus_musculus	0.58	0.74	0.73	-0.04	0.8423	0.9983	98.8014	0.033	0.937
Mustela_putorius_furo	0.58	0.74	0.73	-0.06	0.8364	0.9713	99.1349	0.038	0.93
Myotis_brandtii	0.57	0.72	0.72	-0.12	0.8142	0.9802	95.5707	0.033	0.917
Ochotona_princeps	0.58	0.74	0.72	-0.19	0.8523	0.9899	98.2818	0.034	0.933
Oryctolagus_cuniculus	0.59	0.74	0.73	0.28	0.8708	0.9899	97.9381	0.035	0.937
Ovis_aries	0.57	0.74	0.72	-0.26	0.8286	0.9815	97.9346	0.033	0.935
Pan_troglodytes	0.63	0.74	0.74	-0.07	0.995	0.9765	98.9601	0.032	0.933
Panthera_tigris_altaica	0.58	0.75	0.73	-0.05	0.8641	0.9966	98.7973	0.035	0.94
Papio_anubis	0.62	0.74	0.74	0.27	0.9698	0.9815	99.308	0.033	0.933
Pelodiscus_sinensis	0.53	0.74	0.69	-0.86	0.7121	0.9866	96.5812	0.037	0.941
Phyllostomus_discolor	0.57	0.73	0.72	-0.14	0.8203	0.9932	98.2639	0.034	0.936
Pteropus_alecto	0.57	0.74	0.73	-0.06	0.8104	0.9899	97.5779	0.043	0.944
Rattus_norvegicus	0.58	0.74	0.73	0.32	0.8423	0.995	99.1379	0.037	0.938
Rhinolophus_ferrumequinum	0.56	0.74	0.72	-0.41	0.797	0.9832	98.2759	0.036	0.93
Rousettus_aegyptiacus	0.56	0.74	0.72	-0.05	0.7852	0.9933	98.2759	0.04	0.937
Sus_scrofa	0.57	0.74	0.73	-0.1	0.8272	0.9765	98.4509	0.033	0.93
Vulpes_vulpes	0.58	0.74	0.72	-0.22	0.8499	0.9916	99.1379	0.031	0.934
