## Supplementary Table 5 for "SARS-CoV-2 Spike Glycoprotein and ACE2 interaction reveals modulation of viral entry in wild and domestic animals"

### Sheet: 6VW1
Organism	Model name	Hydrogen Bond	RMSD(Å)	ΔG (kcal mol-1)
Alligator_sinensis	1	4	0.115	-13.1
Alligator_sinensis	2	1	0.115	-10.3
Alligator_sinensis	3	7	0.115	-10.8
Alligator_sinensis	4	4	0.115	-15.8
Alligator_sinensis	5	4	0.115	-15
Anas_platyrhynchos	1	4	0.123	-16.5
Anas_platyrhynchos	2	4	0.123	-13.9
Anas_platyrhynchos	3	6	0.123	-14.4
Anas_platyrhynchos	4	2	0.123	-14.4
Anas_platyrhynchos	5	8	0.123	-14.8
Aquila chrysaetos chrysaetos	1	7	0.105	-16.9
Aquila chrysaetos chrysaetos	2	2	0.105	-14
Aquila chrysaetos chrysaetos	3	3	0.105	-15
Aquila chrysaetos chrysaetos	4	6	0.105	-12.2
Aquila chrysaetos chrysaetos	5	10	0.105	-16.6
Bison bison bison	1	3	0.089	-11.8
Bison bison bison	2	7	0.089	-14.9
Bison bison bison	3	0	0.089	-14.1
Bison bison bison	4	1	0.089	-15.6
Bison bison bison	5	6	0.089	-16.5
Bos_indicus	1	3	0.106	-12
Bos_indicus	2	10	0.106	-17.1
Bos_indicus	3	7	0.106	-12.6
Bos_indicus	4	7	0.106	-13.8
Bos_indicus	5	2	0.106	-12.4
Bos_indicus x Bos_taurus	1	3	0.105	-12
Bos_indicus x Bos_taurus	2	9	0.105	-17.2
Bos_indicus x Bos_taurus	3	7	0.105	-12.6
Bos_indicus x Bos_taurus	4	7	0.105	-13.8
Bos_indicus x Bos_taurus	5	2	0.105	-12.4
Bos_taurus	1	3	0.105	-12
Bos_taurus	2	9	0.105	-17.2
Bos_taurus	3	7	0.105	-12.6
Bos_taurus	4	7	0.105	-13.8
Bos_taurus	5	2	0.105	-12.4
Bubalus_bubalis	1	3	0.105	-12
Bubalus_bubalis	2	9	0.105	-17.3
Bubalus_bubalis	3	7	0.105	-13.8
Bubalus_bubalis	4	7	0.105	-12.6
Bubalus_bubalis	5	2	0.105	-12.4
Camelus_bactrianus	1	4	0.061	-16
Camelus_bactrianus	2	7	0.061	-12.7
Camelus_bactrianus	3	4	0.061	-12.6
Camelus_bactrianus	4	3	0.061	-14.7
Camelus_bactrianus	5	8	0.061	-15.2
Camelus_dromedarius	1	4	0.061	-16
Camelus_dromedarius	2	7	0.061	-12.7
Camelus_dromedarius	3	4	0.061	-12.6
Camelus_dromedarius	4	3	0.061	-14.7
Camelus_dromedarius	5	8	0.061	-15.2
Canis_lupus familiaris	1	3	0.085	-13.3
Canis_lupus familiaris	2	2	0.085	-13.8
Canis_lupus familiaris	3	2	0.085	-12.9
Canis_lupus familiaris	4	4	0.085	-15.9
Canis_lupus familiaris	5	8	0.085	-16
Capra_hircus	1	4	0.105	-11.6
Capra_hircus	2	7	0.105	-12.7
Capra_hircus	3	2	0.105	-12.7
Capra_hircus	4	3	0.105	-13.2
Capra_hircus	5	5	0.105	-14.7
Chelonia_mydas	1	8	0.101	-15.8
Chelonia_mydas	2	6	0.101	-10.2
Chelonia_mydas	3	1	0.101	-13.3
Chelonia_mydas	4	2	0.101	-13.7
Chelonia_mydas	5	3	0.101	-13.5
Chrysemys picta bellii	1	6	0.113	-10.4
Chrysemys picta bellii	2	8	0.113	-16.8
Chrysemys picta bellii	3	2	0.113	-13.9
Chrysemys picta bellii	4	2	0.113	-13.3
Chrysemys picta bellii	5	2	0.113	-13.9
Cricetulus_griseus	1	5	0.057	-17
Cricetulus_griseus	2	3	0.057	-12.9
Cricetulus_griseus	3	5	0.057	-13.3
Cricetulus_griseus	4	1	0.057	-12.6
Cricetulus_griseus	5	8	0.057	-14.4
Crocodylus_porosus	1	2	0.138	-13.1
Crocodylus_porosus	2	1	0.138	-13.8
Crocodylus_porosus	3	4	0.138	-15.8
Crocodylus_porosus	4	4	0.138	-15
Crocodylus_porosus	5	2	0.138	-11.2
Desmodus_rotundus	1	6	0.086	-16.9
Desmodus_rotundus	2	2	0.086	-13.8
Desmodus_rotundus	3	9	0.086	-13.2
Desmodus_rotundus	4	6	0.086	-11.9
Desmodus_rotundus	5	4	0.086	-10.8
Eptesicus_fuscus	1	1	0.13	-12.1
Eptesicus_fuscus	2	8	0.13	-14.9
Eptesicus_fuscus	3	4	0.13	-13.8
Eptesicus_fuscus	4	4	0.13	-11.3
Eptesicus_fuscus	5	0	0.13	-14.7
Equus_asinus	1	8	0.166	-13.6
Equus_asinus	2	6	0.166	-14
Equus_asinus	3	4	0.166	-11.5
Equus_asinus	4	5	0.166	-10.4
Equus_asinus	5	2	0.166	-16.2
Equus_caballus	1	6	0.128	-14.3
Equus_caballus	2	4	0.128	-13.4
Equus_caballus	3	2	0.128	-16.2
Equus_caballus	4	1	0.128	-11.2
Equus_caballus	5	5	0.128	-13.7
Felis_catus	1	4	0.104	-13.7
Felis_catus	2	5	0.104	-12.3
Felis_catus	3	4	0.104	-14.8
Felis_catus	4	5	0.104	-13.1
Felis_catus	5	2	0.104	-17.3
Gallus_gallus	1	5	0.095	-12.8
Gallus_gallus	2	7	0.095	-12.3
Gallus_gallus	3	3	0.095	-12.6
Gallus_gallus	4	5	0.095	-13.2
Gallus_gallus	5	2	0.095	-12.8
Haliaeetus albicilla	1	4	0.142	-16.2
Haliaeetus albicilla	2	2	0.142	-13.9
Haliaeetus albicilla	3	4	0.142	-17.4
Haliaeetus albicilla	4	3	0.142	-15
Haliaeetus albicilla	5	11	0.142	-17.7
Homo_sapiens	1	3	0.083	-17.2
Homo_sapiens	2	4	0.083	-13.2
Homo_sapiens	3	4	0.083	-12.7
Homo_sapiens	4	4	0.083	-13.3
Homo_sapiens	5	6	0.083	-13.9
Lontra_canadensis	1	2	0.06	-17.5
Lontra_canadensis	2	6	0.06	-14.8
Lontra_canadensis	3	3	0.06	-15.6
Lontra_canadensis	4	4	0.06	-14.3
Lontra_canadensis	5	5	0.06	-12.6
Loxodonta africana	1	4	0.058	-14
Loxodonta africana	2	4	0.058	-13
Loxodonta africana	3	4	0.058	-13.4
Loxodonta africana	4	7	0.058	-16.4
Loxodonta africana	5	5	0.058	-14.7
Macaca_fascicularis	1	3	0.056	-16.7
Macaca_fascicularis	2	3	0.056	-12.9
Macaca_fascicularis	3	7	0.056	-13.6
Macaca_fascicularis	4	6	0.056	-14.9
Macaca_fascicularis	5	4	0.056	-12.4
Macaca_mulatta	1	3	0.056	-12.9
Macaca_mulatta	2	3	0.056	-16.7
Macaca_mulatta	3	4	0.056	-12.4
Macaca_mulatta	4	6	0.056	-14.8
Macaca_mulatta	5	6	0.056	-14.3
Macaca_nemestrina	1	3	0.056	-12.9
Macaca_nemestrina	2	3	0.056	-16.7
Macaca_nemestrina	3	7	0.056	-13.6
Macaca_nemestrina	4	4	0.056	-12.4
Macaca_nemestrina	5	6	0.056	-14.9
Manis_javanica	1	3	0.082	-13.6
Manis_javanica	2	2	0.082	-13.5
Manis_javanica	3	4	0.082	-14.2
Manis_javanica	4	2	0.082	-12.9
Manis_javanica	5	5	0.082	-16.5
Meleagris_gallopavo	1	4	0.189	-13.6
Meleagris_gallopavo	2	7	0.189	-12.4
Meleagris_gallopavo	3	2	0.189	-13.2
Meleagris_gallopavo	4	6	0.189	-14.3
Meleagris_gallopavo	5	4	0.189	-12.1
Mus_musculus	1	4	0.08	-13.1
Mus_musculus	2	9	0.08	-14.4
Mus_musculus	3	7	0.08	-14.8
Mus_musculus	4	2	0.08	-13
Mus_musculus	5	5	0.08	-15.5
Mustela_putorius_furo	1	5	0.059	-11.9
Mustela_putorius_furo	2	4	0.059	-14.3
Mustela_putorius_furo	3	3	0.059	-17.3
Mustela_putorius_furo	4	5	0.059	-13
Mustela_putorius_furo	5	7	0.059	-16.6
Myotis_brandtii	1	7	0.101	-15.2
Myotis_brandtii	2	10	0.101	-16.1
Myotis_brandtii	3	2	0.101	-18
Myotis_brandtii	4	4	0.101	-14.6
Myotis_brandtii	5	2	0.101	-13.4
Ochotona princeps	1	4	0.089	-15.9
Ochotona princeps	2	4	0.089	-12.9
Ochotona princeps	3	4	0.089	-13.7
Ochotona princeps	4	3	0.089	-11.6
Ochotona princeps	5	6	0.089	-13.9
Oryctolagus_cuniculus	1	9	0.084	-13.8
Oryctolagus_cuniculus	2	4	0.084	-16
Oryctolagus_cuniculus	3	4	0.084	-12.4
Oryctolagus_cuniculus	4	6	0.084	-13.3
Oryctolagus_cuniculus	5	5	0.084	-15.2
Ovis_aries	1	4	0.105	-11.9
Ovis_aries	2	7	0.105	-12.8
Ovis_aries	3	8	0.105	-14.3
Ovis_aries	4	3	0.105	-13.1
Ovis_aries	5	5	0.105	-14.7
Pan_troglodytes	1	3	0.083	-17.2
Pan_troglodytes	2	4	0.083	-13.1
Pan_troglodytes	3	4	0.083	-12.7
Pan_troglodytes	4	4	0.083	-13.3
Pan_troglodytes	5	6	0.083	-13.9
Panthera tigris altaica	1	2	0.08	-13.6
Panthera tigris altaica	2	1	0.08	-16.7
Panthera tigris altaica	3	4	0.08	-13.6
Panthera tigris altaica	4	7	0.08	-10.6
Panthera tigris altaica	5	4	0.08	-14.6
Papio_anubis	1	3	0.055	-16.7
Papio_anubis	2	3	0.055	-12.9
Papio_anubis	3	5	0.055	-14.9
Papio_anubis	4	2	0.055	-12.7
Papio_anubis	5	6	0.055	-14.8
Pelodiscus sinensis	1	8	0.094	-15.7
Pelodiscus sinensis	2	1	0.094	-12.8
Pelodiscus sinensis	3	1	0.094	-15.9
Pelodiscus sinensis	4	6	0.094	-13.5
Pelodiscus sinensis	5	5	0.094	-14.1
Phyllostomus_discolor	1	5	0.108	-15.1
Phyllostomus_discolor	2	5	0.108	-12.4
Phyllostomus_discolor	3	2	0.108	-13.2
Phyllostomus_discolor	4	3	0.108	-12.7
Phyllostomus_discolor	5	8	0.108	-12.7
Pteropus alecto	1	3	0.088	-13.7
Pteropus alecto	2	3	0.088	-11.7
Pteropus alecto	3	8	0.088	-12.1
Pteropus alecto	4	1	0.088	-10.8
Pteropus alecto	5	3	0.088	-13.7
Rattus_norvegicus	1	4	0.063	-17.1
Rattus_norvegicus	2	6	0.063	-13.6
Rattus_norvegicus	3	4	0.063	-16
Rattus_norvegicus	4	6	0.063	-11.9
Rattus_norvegicus	5	5	0.063	-15.2
Rhinolophus_ferrumequinum	1	2	0.063	-12.8
Rhinolophus_ferrumequinum	2	5	0.063	-14.2
Rhinolophus_ferrumequinum	3	4	0.063	-16.1
Rhinolophus_ferrumequinum	4	2	0.063	-10.9
Rhinolophus_ferrumequinum	5	4	0.063	-11.1
Rousettus_aegyptiacus	1	4	0.088	-13.3
Rousettus_aegyptiacus	2	6	0.088	-11.7
Rousettus_aegyptiacus	3	3	0.088	-12.8
Rousettus_aegyptiacus	4	6	0.088	-16.3
Rousettus_aegyptiacus	5	4	0.088	-13.5
Sus_scrofa	1	5	0.089	-13.8
Sus_scrofa	2	3	0.089	-14
Sus_scrofa	3	3	0.089	-15.2
Sus_scrofa	4	7	0.089	-15.4
Sus_scrofa	5	5	0.089	-13.8
Vulpes_vulpes	1	2	0.065	-13.1
Vulpes_vulpes	2	1	0.065	-13.8
Vulpes_vulpes	3	3	0.065	-15
Vulpes_vulpes	4	4	0.065	-15.8
Vulpes_vulpes	5	9	0.065	-15.9

### Sheet: 6LZG
Organism	Model name	Hydrogen Bond	RMSD(Å)	ΔG (kcal mol-1)
Alligator_sinensis	1	5	0.089	-11.3
Alligator_sinensis	2	3	0.089	-12.6
Alligator_sinensis	3	7	0.089	-12.2
Alligator_sinensis	4	4	0.089	-13.9
Alligator_sinensis	5	2	0.089	-11.7
Anas_platyrhynchos	1	1	0.222	-13
Anas_platyrhynchos	2	5	0.222	-13.3
Anas_platyrhynchos	3	4	0.222	-14.6
Anas_platyrhynchos	4	2	0.222	-13.8
Anas_platyrhynchos	5	8	0.222	-13.6
Aquila chrysaetos chrysaetos	1	2	0.118	-14.8
Aquila chrysaetos chrysaetos	2	4	0.118	-15.1
Aquila chrysaetos chrysaetos	3	8	0.118	-11.4
Aquila chrysaetos chrysaetos	4	3	0.118	-13.3
Aquila chrysaetos chrysaetos	5	8	0.118	-11.4
Bison bison bison	1	5	0.061	-16.9
Bison bison bison	2	4	0.061	-12.9
Bison bison bison	3	4	0.061	-18.5
Bison bison bison	4	8	0.061	-13.8
Bison bison bison	5	5	0.061	-15.2
Bos_indicus	1	7	0.064	-14.4
Bos_indicus	2	4	0.064	-15.1
Bos_indicus	3	6	0.064	-13
Bos_indicus	4	2	0.064	-12.3
Bos_indicus	5	7	0.064	-12.6
Bos_indicus x Bos_taurus	1	7	0.063	-13.2
Bos_indicus x Bos_taurus	2	3	0.063	-16.2
Bos_indicus x Bos_taurus	3	4	0.063	-14.08
Bos_indicus x Bos_taurus	4	2	0.063	-10.2
Bos_indicus x Bos_taurus	5	2	0.063	-12.3
Bos_taurus	1	7	0.064	-14.4
Bos_taurus	2	4	0.064	-15.1
Bos_taurus	3	3	0.064	-15.5
Bos_taurus	4	4	0.064	-12.4
Bos_taurus	5	2	0.064	-12.6
Bubalus_bubalis	1	7	0.065	-14.4
Bubalus_bubalis	2	4	0.065	-15.1
Bubalus_bubalis	3	3	0.065	-15.5
Bubalus_bubalis	4	4	0.065	-12.5
Bubalus_bubalis	5	2	0.065	-12.6
Camelus_bactrianus	1	5	0.067	-15.3
Camelus_bactrianus	2	5	0.067	-15
Camelus_bactrianus	3	2	0.067	-12.1
Camelus_bactrianus	4	9	0.067	-14.2
Camelus_bactrianus	5	1	0.067	-12.3
Camelus_dromedarius	1	5	0.067	-15.3
Camelus_dromedarius	2	5	0.067	-15
Camelus_dromedarius	3	2	0.067	-12.1
Camelus_dromedarius	4	9	0.067	-14.2
Camelus_dromedarius	5	1	0.067	-12.3
Canis_lupus familiaris	1	4	0.065	-13.5
Canis_lupus familiaris	2	4	0.065	-14.4
Canis_lupus familiaris	3	10	0.065	-15.2
Canis_lupus familiaris	4	4	0.065	-12.3
Canis_lupus familiaris	5	4	0.065	-11.5
Capra_hircus	1	7	0.063	-14.4
Capra_hircus	2	7	0.063	-14.5
Capra_hircus	3	4	0.063	-15.1
Capra_hircus	4	3	0.063	-15.5
Capra_hircus	5	8	0.063	-15.3
Chelonia_mydas	1	6	0.092	-13.7
Chelonia_mydas	2	8	0.092	-14.5
Chelonia_mydas	3	5	0.092	-13.4
Chelonia_mydas	4	8	0.092	-11.7
Chelonia_mydas	5	8	0.092	-14.3
Chrysemys picta bellii	1	7	0.062	-13.1
Chrysemys picta bellii	2	8	0.062	-14.6
Chrysemys picta bellii	3	3	0.062	-16.2
Chrysemys picta bellii	4	4	0.062	-12.8
Chrysemys picta bellii	5	9	0.062	-16.5
Cricetulus_griseus	1	4	0.059	-13.8
Cricetulus_griseus	2	4	0.059	-16.4
Cricetulus_griseus	3	6	0.059	-15.1
Cricetulus_griseus	4	6	0.059	-10.2
Cricetulus_griseus	5	4	0.059	-14.3
Crocodylus_porosus	1	3	0.102	-15.2
Crocodylus_porosus	2	5	0.102	-14
Crocodylus_porosus	3	2	0.102	-12.8
Crocodylus_porosus	4	3	0.102	-13.8
Crocodylus_porosus	5	4	0.102	-16.1
Desmodus_rotundus	1	6	0.089	-13
Desmodus_rotundus	2	5	0.089	-14.4
Desmodus_rotundus	3	2	0.089	-10.9
Desmodus_rotundus	4	3	0.089	-14
Desmodus_rotundus	5	6	0.089	-13.8
Eptesicus_fuscus	1	5	0.116	-15.7
Eptesicus_fuscus	2	5	0.116	-15.3
Eptesicus_fuscus	3	8	0.116	-12.5
Eptesicus_fuscus	4	3	0.116	-10.1
Eptesicus_fuscus	5	2	0.116	-13.4
Equus_asinus	1	2	0.075	-12.6
Equus_asinus	2	4	0.075	-14.9
Equus_asinus	3	3	0.075	-13.8
Equus_asinus	4	4	0.075	-14.8
Equus_asinus	5	4	0.075	-15.1
Equus_caballus	1	2	0.059	-13.3
Equus_caballus	2	5	0.059	-11.4
Equus_caballus	3	6	0.059	-12.5
Equus_caballus	4	4	0.059	-15.1
Equus_caballus	5	3	0.059	-13.8
Felis_catus	1	9	0.09	-13.7
Felis_catus	2	4	0.09	-13.4
Felis_catus	3	3	0.09	-13.7
Felis_catus	4	4	0.09	-14.1
Felis_catus	5	8	0.09	-12.7
Gallus_gallus	1	3	0.073	-13.1
Gallus_gallus	2	2	0.073	-16.3
Gallus_gallus	3	3	0.073	-14.7
Gallus_gallus	4	8	0.073	-17.2
Gallus_gallus	5	6	0.073	-14.2
Haliaeetus albicilla	1	2	0.11	-14.4
Haliaeetus albicilla	2	6	0.11	-11.1
Haliaeetus albicilla	3	3	0.11	-13.6
Haliaeetus albicilla	4	7	0.11	-16.7
Haliaeetus albicilla	5	3	0.11	-14.9
Homo_sapiens	1	4	0.055	-14.1
Homo_sapiens	2	7	0.055	-12.9
Homo_sapiens	3	4	0.055	-13.6
Homo_sapiens	4	1	0.055	-13.2
Homo_sapiens	5	5	0.055	-12.5
Lontra_canadensis	1	2	0.059	-13.4
Lontra_canadensis	2	2	0.059	-13.6
Lontra_canadensis	3	3	0.059	-13.8
Lontra_canadensis	4	4	0.059	-9.7
Lontra_canadensis	5	7	0.059	-14.3
Loxodonta africana	1	5	0.099	-15.1
Loxodonta africana	2	4	0.099	-13.7
Loxodonta africana	3	2	0.099	-16.7
Loxodonta africana	4	5	0.099	-16.1
Loxodonta africana	5	4	0.099	-13.6
Macaca_fascicularis	1	4	0.054	-13.8
Macaca_fascicularis	2	1	0.054	-12.5
Macaca_fascicularis	3	1	0.054	-13.2
Macaca_fascicularis	4	5	0.054	-11.7
Macaca_fascicularis	5	5	0.054	-10.4
Macaca_mulatta	1	4	0.054	-13.8
Macaca_mulatta	2	7	0.054	-13.9
Macaca_mulatta	3	1	0.054	-13.1
Macaca_mulatta	4	5	0.054	-11.7
Macaca_mulatta	5	2	0.054	-13.7
Macaca_nemestrina	1	4	0.054	-13.8
Macaca_nemestrina	2	1	0.054	-12.5
Macaca_nemestrina	3	1	0.054	-13.2
Macaca_nemestrina	4	5	0.054	-11.7
Macaca_nemestrina	5	5	0.054	-10.4
Manis_javanica	1	2	0.061	-13.2
Manis_javanica	2	3	0.061	-14.4
Manis_javanica	3	7	0.061	-13.6
Manis_javanica	4	5	0.061	-12.5
Manis_javanica	5	2	0.061	-13.5
Meleagris_gallopavo	1	3	0.129	-12.8
Meleagris_gallopavo	2	3	0.129	-14.3
Meleagris_gallopavo	3	5	0.129	-12.6
Meleagris_gallopavo	4	8	0.129	-15.7
Meleagris_gallopavo	5	3	0.129	-13.6
Mus_musculus	1	2	0.057	-13.7
Mus_musculus	2	3	0.057	-18
Mus_musculus	3	1	0.057	-12.5
Mus_musculus	4	5	0.057	-14
Mus_musculus	5	1	0.057	-12.6
Mustela_putorius_furo	1	4	0.059	-11.4
Mustela_putorius_furo	2	1	0.059	-13.1
Mustela_putorius_furo	3	2	0.059	-12.6
Mustela_putorius_furo	4	5	0.059	-11.1
Mustela_putorius_furo	5	4	0.059	-15.7
Myotis_brandtii	1	5	0.099	-16.1
Myotis_brandtii	2	4	0.099	-13.2
Myotis_brandtii	3	4	0.099	-14.6
Myotis_brandtii	4	4	0.099	-12.7
Myotis_brandtii	5	4	0.099	-11.6
Ochotona princeps	1	5	0.056	-15.8
Ochotona princeps	2	7	0.056	-13.4
Ochotona princeps	3	3	0.056	-12.5
Ochotona princeps	4	5	0.056	-13.6
Ochotona princeps	5	3	0.056	-12
Oryctolagus_cuniculus	1	5	0.056	-15.8
Oryctolagus_cuniculus	2	7	0.056	-13.4
Oryctolagus_cuniculus	3	2	0.056	-12.5
Oryctolagus_cuniculus	4	5	0.056	-13.6
Oryctolagus_cuniculus	5	3	0.056	-12
Ovis_aries	1	7	0.117	-14.2
Ovis_aries	2	7	0.117	-13.8
Ovis_aries	3	4	0.117	-15.1
Ovis_aries	4	6	0.117	-13.3
Ovis_aries	5	6	0.117	-15.4
Pan_troglodytes	1	5	0.054	-13.5
Pan_troglodytes	2	1	0.054	-12.5
Pan_troglodytes	3	4	0.054	-11.5
Pan_troglodytes	4	6	0.054	-11.7
Pan_troglodytes	5	4	0.054	-12.4
Panthera tigris altaica	1	3	0.06	-13.9
Panthera tigris altaica	2	9	0.06	-13.5
Panthera tigris altaica	3	3	0.06	-14.1
Panthera tigris altaica	4	6	0.06	-13.5
Panthera tigris altaica	5	0	0.06	-12.5
Papio_anubis	1	5	0.054	-13.5
Papio_anubis	2	1	0.054	-12.5
Papio_anubis	3	4	0.054	-11.5
Papio_anubis	4	6	0.054	-11.7
Papio_anubis	5	4	0.054	-12.4
Pelodiscus sinensis	1	8	0.064	-12.7
Pelodiscus sinensis	2	4	0.064	-15.9
Pelodiscus sinensis	3	7	0.064	-12.1
Pelodiscus sinensis	4	6	0.064	-14.5
Pelodiscus sinensis	5	1	0.064	-14.5
Phyllostomus_discolor	1	5	0.087	-12.6
Phyllostomus_discolor	2	5	0.087	-14.8
Phyllostomus_discolor	3	6	0.087	-13.2
Phyllostomus_discolor	4	4	0.087	-13.3
Phyllostomus_discolor	5	5	0.087	-16.6
Pteropus alecto	1	6	0.074	-14.1
Pteropus alecto	2	2	0.074	-13.9
Pteropus alecto	3	0	0.074	-12.9
Pteropus alecto	4	0	0.074	-13.8
Pteropus alecto	5	5	0.074	-16.5
Rattus_norvegicus	1	4	0.061	-15.5
Rattus_norvegicus	2	8	0.061	-13.5
Rattus_norvegicus	3	5	0.061	-14.4
Rattus_norvegicus	4	4	0.061	-16.8
Rattus_norvegicus	5	0	0.061	-12.5
Rhinolophus_ferrumequinum	1	1	0.101	-14.9
Rhinolophus_ferrumequinum	2	4	0.101	-14.2
Rhinolophus_ferrumequinum	3	7	0.101	-11.9
Rhinolophus_ferrumequinum	4	3	0.101	-14
Rhinolophus_ferrumequinum	5	6	0.101	-11.2
Rousettus_aegyptiacus	1	13	0.082	-14.2
Rousettus_aegyptiacus	2	3	0.082	-10.5
Rousettus_aegyptiacus	3	2	0.082	-13.4
Rousettus_aegyptiacus	4	5	0.082	-14.4
Rousettus_aegyptiacus	5	1	0.082	-13.2
Sus_scrofa	1	5	0.054	-14.4
Sus_scrofa	2	4	0.054	-14
Sus_scrofa	3	1	0.054	-12.3
Sus_scrofa	4	8	0.054	-17
Sus_scrofa	5	4	0.054	-12.6
Vulpes_vulpes	1	5	0.063	-13.5
Vulpes_vulpes	2	4	0.063	-14.4
Vulpes_vulpes	3	4	0.063	-11.5
Vulpes_vulpes	4	4	0.063	-14.8
Vulpes_vulpes	5	2	0.063	-11.1

### Sheet: 6M0J
Organism	Model name	Hydrogen bond	RMSD (Å)	ΔG (kcal mol-1)
Alligator_sinensis	Model-1	4	0.111	-14.4
Alligator_sinensis	Model-2	3	0.111	-15.6
Alligator_sinensis	Model-3	5	0.111	-12.9
Alligator_sinensis	Model-4	3	0.111	-15.5
Alligator_sinensis	Model-5	5	0.111	-12
Anas_platyrhynchos	Model-1	4	0.229	-16.3
Anas_platyrhynchos	Model-2	6	0.229	-17.7
Anas_platyrhynchos	Model-3	7	0.229	-13.6
Anas_platyrhynchos	Model-4	2	0.229	-14.2
Anas_platyrhynchos	Model-5	4	0.229	-14.1
Aquila_chrysaetos_chrysaetos	Model-1	6	0.087	-15.2
Aquila_chrysaetos_chrysaetos	Model-2	3	0.087	-16.1
Aquila_chrysaetos_chrysaetos	Model-3	5	0.087	-15.8
Aquila_chrysaetos_chrysaetos	Model-4	6	0.087	-12.5
Aquila_chrysaetos_chrysaetos	Model-5	5	0.087	-17.8
Bison_bison_bison	Model-1	4	0.064	-16.5
Bison_bison_bison	Model-2	2	0.064	-18.2
Bison_bison_bison	Model-3	4	0.064	-16.9
Bison_bison_bison	Model-4	7	0.064	-14.5
Bison_bison_bison	Model-5	1	0.064	-13.1
Bos_indicus	Model-1	1	0.091	-13.4
Bos_indicus	Model-2	4	0.091	-10.9
Bos_indicus	Model-3	2	0.091	-15.5
Bos_indicus	Model-4	2	0.091	-13.5
Bos_indicus	Model-5	7	0.091	-13.1
Bos_indicus_x_Bos_taurus	Model-1	1	0.084	-13.4
Bos_indicus_x_Bos_taurus	Model-2	5	0.084	-10.9
Bos_indicus_x_Bos_taurus	Model-3	2	0.084	-15.5
Bos_indicus_x_Bos_taurus	Model-4	2	0.084	-13.5
Bos_indicus_x_Bos_taurus	Model-5	4	0.084	-14.2
Bos_taurus	Model-1	1	0.084	-13.4
Bos_taurus	Model-2	5	0.084	-10.9
Bos_taurus	Model-3	2	0.084	-15.5
Bos_taurus	Model-4	2	0.084	-13.5
Bos_taurus	Model-5	4	0.084	-14.2
Bubalus_bubalis	Model-1	1	0.084	-13.5
Bubalus_bubalis	Model-2	2	0.084	-15.5
Bubalus_bubalis	Model-3	3	0.084	-13.6
Bubalus_bubalis	Model-4	4	0.084	-14.3
Bubalus_bubalis	Model-5	3	0.084	-13
Camelus_bactrianus	Model-1	7	0.061	-15.4
Camelus_bactrianus	Model-2	2	0.061	-13.8
Camelus_bactrianus	Model-3	3	0.061	-11.4
Camelus_bactrianus	Model-4	3	0.061	-12
Camelus_bactrianus	Model-5	3	0.061	-15.2
Camelus_dromedarius	Model-1	7	0.061	-15.4
Camelus_dromedarius	Model-2	2	0.061	-13.8
Camelus_dromedarius	Model-3	3	0.061	-11.4
Camelus_dromedarius	Model-4	3	0.061	-12
Camelus_dromedarius	Model-5	3	0.061	-15.2
Canis_lupus_familiaris	Model-1	3	0.058	-14.2
Canis_lupus_familiaris	Model-2	6	0.058	-15
Canis_lupus_familiaris	Model-3	13	0.058	-12.8
Canis_lupus_familiaris	Model-4	1	0.058	-13.9
Canis_lupus_familiaris	Model-5	3	0.058	-13.2
Capra_hircus	Model-1	1	0.065	-13.2
Capra_hircus	Model-2	4	0.065	-15
Capra_hircus	Model-3	4	0.065	-12.7
Capra_hircus	Model-4	2	0.065	-15.4
Capra_hircus	Model-5	4	0.065	-14.1
Chelonia_mydas	Model-1	6	0.079	-15.4
Chelonia_mydas	Model-2	3	0.079	-14.9
Chelonia_mydas	Model-3	7	0.079	-12.9
Chelonia_mydas	Model-4	7	0.079	-12.5
Chelonia_mydas	Model-5	4	0.079	-15.4
Chrysemys_picta_bellii	Model-1	6	0.066	-15.6
Chrysemys_picta_bellii	Model-2	3	0.066	-14.8
Chrysemys_picta_bellii	Model-3	5	0.066	-15.4
Chrysemys_picta_bellii	Model-4	5	0.066	-16
Chrysemys_picta_bellii	Model-5	7	0.066	-13.2
Cricetulus_griseus	Model-1	5	0.059	-15
Cricetulus_griseus	Model-2	1	0.059	-13.3
Cricetulus_griseus	Model-3	1	0.059	-12.7
Cricetulus_griseus	Model-4	3	0.059	-13.6
Cricetulus_griseus	Model-5	4	0.059	-16.4
Crocodylus_porosus	Model-1	3	0.109	-12
Crocodylus_porosus	Model-2	3	0.109	-12.2
Crocodylus_porosus	Model-3	3	0.109	-13.5
Crocodylus_porosus	Model-4	0	0.109	-15.8
Crocodylus_porosus	Model-5	4	0.109	-11.7
Desmodus_rotundus	Model-1	4	0.069	-11.8
Desmodus_rotundus	Model-2	6	0.069	-12.9
Desmodus_rotundus	Model-3	4	0.069	-13.2
Desmodus_rotundus	Model-4	9	0.069	-12.7
Desmodus_rotundus	Model-5	5	0.069	-14.2
Eptesicus_fuscus	Model-1	4	0.101	-12.4
Eptesicus_fuscus	Model-2	9	0.101	-13.4
Eptesicus_fuscus	Model-3	3	0.101	-14.2
Eptesicus_fuscus	Model-4	4	0.101	-13.5
Eptesicus_fuscus	Model-5	6	0.101	-14.5
Equus_asinus	Model-1	5	0.096	-13.9
Equus_asinus	Model-2	7	0.096	-11.7
Equus_asinus	Model-3	3	0.096	-13
Equus_asinus	Model-4	4	0.096	-12.4
Equus_asinus	Model-5	7	0.096	-18.2
Equus_caballus	Model-1	10	0.081	-13.1
Equus_caballus	Model-2	3	0.081	-13.8
Equus_caballus	Model-3	3	0.081	-13.2
Equus_caballus	Model-4	7	0.081	-18.3
Equus_caballus	Model-5	3	0.081	-13.8
Felis_catus	Model-1	6	0.082	-14.1
Felis_catus	Model-2	2	0.082	-13
Felis_catus	Model-3	1	0.082	-14
Felis_catus	Model-4	4	0.082	-13.8
Felis_catus	Model-5	2	0.082	-15.1
Gallus_gallus	Model-1	5	0.212	-14.2
Gallus_gallus	Model-2	6	0.212	-13.6
Gallus_gallus	Model-3	8	0.212	-12.6
Gallus_gallus	Model-4	6	0.212	-17.2
Gallus_gallus	Model-5	8	0.212	-17
Haliaeetus_albicilla	Model-1	5	0.095	-15.8
Haliaeetus_albicilla	Model-2	6	0.095	-15.2
Haliaeetus_albicilla	Model-3	4	0.095	-12.2
Haliaeetus_albicilla	Model-4	6	0.095	-12.2
Haliaeetus_albicilla	Model-5	6	0.095	-17.3
Homo_sapiens	Model-1	3	0.06	-13
Homo_sapiens	Model-2	5	0.06	-15
Homo_sapiens	Model-3	13	0.06	-12.9
Homo_sapiens	Model-4	2	0.06	-12.2
Homo_sapiens	Model-5	6	0.06	-14.7
Lontra_canadensis	Model-1	2	0.119	-12.6
Lontra_canadensis	Model-2	3	0.119	-13.8
Lontra_canadensis	Model-3	7	0.119	-13.9
Lontra_canadensis	Model-4	6	0.119	-14.7
Lontra_canadensis	Model-5	5	0.119	-13.7
Loxodonta_africana	Model-1	4	0.12	-14.3
Loxodonta_africana	Model-2	4	0.12	-12.9
Loxodonta_africana	Model-3	4	0.12	-12.9
Loxodonta_africana	Model-4	0	0.12	-13.7
Loxodonta_africana	Model-5	3	0.12	-14.5
Macaca_fascicularis	Model-1	4	0.057	-12.6
Macaca_fascicularis	Model-2	3	0.057	-14
Macaca_fascicularis	Model-3	13	0.057	-12.8
Macaca_fascicularis	Model-4	6	0.057	-14.8
Macaca_fascicularis	Model-5	3	0.057	-14.9
Macaca_mulatta	Model-1	4	0.061	-12.5
Macaca_mulatta	Model-2	3	0.061	-14
Macaca_mulatta	Model-3	13	0.061	-12.8
Macaca_mulatta	Model-4	6	0.061	-14.7
Macaca_mulatta	Model-5	3	0.061	-13.3
Macaca_nemestrina	Model-1	4	0.057	-12.5
Macaca_nemestrina	Model-2	3	0.057	-14
Macaca_nemestrina	Model-3	13	0.057	-12.8
Macaca_nemestrina	Model-4	6	0.057	-14.7
Macaca_nemestrina	Model-5	3	0.057	-14.8
Manis_javanica	Model-1	3	0.066	-13.4
Manis_javanica	Model-2	4	0.066	-12
Manis_javanica	Model-3	4	0.066	-13.9
Manis_javanica	Model-4	2	0.066	-13.3
Manis_javanica	Model-5	7	0.066	-13.5
Meleagris_gallopavo	Model-1	4	0.12	-14.3
Meleagris_gallopavo	Model-2	4	0.12	-13.4
Meleagris_gallopavo	Model-3	1	0.12	-16.1
Meleagris_gallopavo	Model-4	6	0.12	-12.9
Meleagris_gallopavo	Model-5	3	0.12	-13.7
Mus_musculus	Model-1	6	0.058	-16.9
Mus_musculus	Model-2	6	0.058	-16.9
Mus_musculus	Model-3	3	0.058	-13.4
Mus_musculus	Model-4	3	0.058	-14.1
Mus_musculus	Model-5	13	0.058	-14
Mustela_putorius_furo	Model-1	7	0.114	-13.9
Mustela_putorius_furo	Model-2	2	0.114	-12.8
Mustela_putorius_furo	Model-3	3	0.114	-13.8
Mustela_putorius_furo	Model-4	5	0.114	-13.2
Mustela_putorius_furo	Model-5	4	0.114	-14.5
Myotis_brandtii	Model-1	5	0.101	-13.2
Myotis_brandtii	Model-2	4	0.101	-13.1
Myotis_brandtii	Model-3	3	0.101	-13.9
Myotis_brandtii	Model-4	6	0.101	-12.6
Myotis_brandtii	Model-5	7	0.101	-14.5
Ochotona_princeps	Model-1	4	0.058	-12.2
Ochotona_princeps	Model-2	3	0.058	-13.6
Ochotona_princeps	Model-3	10	0.058	-13.7
Ochotona_princeps	Model-4	6	0.058	-13
Ochotona_princeps	Model-5	7	0.058	-12.4
Oryctolagus_cuniculus	Model-1	4	0.062	-12.4
Oryctolagus_cuniculus	Model-2	4	0.062	-13.5
Oryctolagus_cuniculus	Model-3	1	0.062	-14.1
Oryctolagus_cuniculus	Model-4	5	0.062	-13.6
Oryctolagus_cuniculus	Model-5	6	0.062	-13.1
Ovis_aries	Model-1	1	0.065	-13.1
Ovis_aries	Model-2	4	0.065	-14.9
Ovis_aries	Model-3	5	0.065	-10.7
Ovis_aries	Model-4	7	0.065	-14.5
Ovis_aries	Model-5	2	0.065	-15.3
Pan_troglodytes	Model-1	3	0.059	-13
Pan_troglodytes	Model-2	3	0.059	-13.1
Pan_troglodytes	Model-3	5	0.059	-14.9
Pan_troglodytes	Model-4	3	0.059	-13.5
Pan_troglodytes	Model-5	1	0.059	-13.2
Panthera_tigris_altaica	Model-1	6	0.085	-14.1
Panthera_tigris_altaica	Model-2	2	0.085	-12.8
Panthera_tigris_altaica	Model-3	1	0.085	-14
Panthera_tigris_altaica	Model-4	2	0.085	-13.6
Panthera_tigris_altaica	Model-5	6	0.085	-13.7
Papio_anubis	Model-1	4	0.057	-12.5
Papio_anubis	Model-2	3	0.057	-14
Papio_anubis	Model-3	13	0.057	-12.7
Papio_anubis	Model-4	3	0.057	-13.1
Papio_anubis	Model-5	6	0.057	-14.7
Pelodiscus_sinensis	Model-1	7	0.108	-12.8
Pelodiscus_sinensis	Model-2	4	0.108	-14.3
Pelodiscus_sinensis	Model-3	3	0.108	-11.3
Pelodiscus_sinensis	Model-4	2	0.108	-16.1
Pelodiscus_sinensis	Model-5	6	0.108	-15.9
Phyllostomus_discolor	Model-1	3	0.092	-13.2
Phyllostomus_discolor	Model-2	7	0.092	-14.6
Phyllostomus_discolor	Model-3	3	0.092	-14
Phyllostomus_discolor	Model-4	3	0.092	-12.5
Phyllostomus_discolor	Model-5	4	0.092	-14
Pteropus_alecto	Model-1	11	0.076	-13.8
Pteropus_alecto	Model-2	2	0.076	-13.9
Pteropus_alecto	Model-3	7	0.076	-13.2
Pteropus_alecto	Model-4	3	0.076	-11.5
Pteropus_alecto	Model-5	3	0.076	-13.3
Rattus_norvegicus	Model-1	5	0.099	-13.6
Rattus_norvegicus	Model-2	13	0.099	-14
Rattus_norvegicus	Model-3	1	0.099	-13.3
Rattus_norvegicus	Model-4	2	0.099	-15.2
Rattus_norvegicus	Model-5	4	0.099	-15
Rhinolophus_ferrumequinum	Model-1	5	0.09	-15.6
Rhinolophus_ferrumequinum	Model-2	3	0.09	-13.6
Rhinolophus_ferrumequinum	Model-3	1	0.09	-13.7
Rhinolophus_ferrumequinum	Model-4	6	0.09	-13.7
Rhinolophus_ferrumequinum	Model-5	4	0.09	-14.3
Rousettus_aegyptiacus	Model-1	6	0.063	-13.4
Rousettus_aegyptiacus	Model-2	3	0.063	-10.9
Rousettus_aegyptiacus	Model-3	0	0.063	-13.6
Rousettus_aegyptiacus	Model-4	2	0.063	-13.7
Rousettus_aegyptiacus	Model-5	2	0.063	-12.1
Sus_scrofa	Model-1	1	0.063	-11.9
Sus_scrofa	Model-2	5	0.063	-13
Sus_scrofa	Model-3	5	0.063	-10.7
Sus_scrofa	Model-4	4	0.063	-14
Sus_scrofa	Model-5	6	0.063	-13.8
Vulpes_vulpes	Model-1	3	0.058	-14.3
Vulpes_vulpes	Model-2	6	0.058	-15.1
Vulpes_vulpes	Model-3	13	0.058	-12.9
Vulpes_vulpes	Model-4	1	0.058	-14.2
Vulpes_vulpes	Model-5	3	0.058	-13.5
